# Benchmarking AlphaMissense Pathogenicity Predictions Against Cystic Fibrosis Variants

**DOI:** 10.1101/2023.10.05.561147

**Authors:** Eli Fritz McDonald, Kathryn E. Oliver, Jonathan P. Schlebach, Jens Meiler, Lars Plate

## Abstract

Variants in the cystic fibrosis transmembrane conductance regulator gene (*CFTR*) result in cystic fibrosis – a lethal autosomal recessive disorder. Missense variants that alter a single amino acid in the CFTR protein are among the most common cystic fibrosis variants, yet tools for accurately predicting molecular consequences of missense variants have been limited to date. AlphaMissense (AM) is a new technology that predicts the pathogenicity of missense variants based on dual learned protein structure and evolutionary features. Here, we evaluated the ability of AM to predict the pathogenicity of CFTR missense variants. AM predicted a high pathogenicity for CFTR residues overall, resulting in a high false positive rate and fair classification performance on CF variants from the CFTR2.org database. AM pathogenicity score correlated modestly with pathogenicity metrics from persons with CF including sweat chloride level, pancreatic insufficiency rate, and *Pseudomonas aeruginosa* infection rate. Correlation was also modest with CFTR trafficking and folding competency *in vitro*. By contrast, the AM score correlated well with CFTR channel function *in vitro* – demonstrating the dual structure and evolutionary training approach learns important functional information despite lacking such data during training. Different performance across metrics indicated AM may determine if polymorphisms in CFTR are recessive CF variants yet cannot differentiate mechanistic effects or the nature of pathophysiology. Finally, AM predictions offered limited utility to inform on the pharmacological response of CF variants i.e., *theratype*. Development of new approaches to differentiate the biochemical and pharmacological properties of CFTR variants is therefore still needed to refine the targeting of emerging precision CF therapeutics.
