## Supplemental Table 1 for "Benchmarking AlphaMissense Pathogenicity Predictions Against Cystic Fibrosis Variants"

### Sheet: Sheet1
Variant cDNA name	Variant protein name	Variant legacy name	# of allels	Allele Frequency	Determiniation	Sweat Chloride (mEq/L)	Pancreatic Insufficiency %	pseudomonas infection rate (%)	Lung function < 10 (FEV1%)	Lung function 10<20 (FEV1%)	Lung function >20 (FEV1%)	AM Score	AM Prediction	Accuracy
c.1652G>A	p.Gly551Asp	G551D	2986	0.0210228	CF-causing	101	90	59	79 - 129%	55 - 122%	31 - 107%	0.9897	pathogenic	correct
c.3909C>G	p.Asn1303Lys	N1303K	2246	0.0158129	CF-causing	100	90	51	65 - 129%	44 - 120%	29 - 105%	0.9907	pathogenic	correct
c.350G>A	p.Arg117His	R117H	1854	0.013053	Varying clinical consequence	58	23	27	81 - 126%	81 - 120%	38 - 113%	0.2985	benign	incorrect
c.254G>A	p.Gly85Glu	G85E	616	0.00433693	CF-causing	96	78	53	90 - 123%	61 - 123%	27 - 103%	0.9881	pathogenic	correct
c.3454G>C	p.Asp1152His	D1152H	571	0.00402011	Varying clinical consequence	44	23	55	92 - 121%	73 - 121%	36 - 113%	0.8597	pathogenic	incorrect
c.1040G>C	p.Arg347Pro	R347P	533	0.00375257	CF-causing	97	64	52	77 - 125%	51 - 117%	30 - 102%	0.9925	pathogenic	correct
c.1364C>A	p.Ala455Glu	A455E	500	0.00352023	CF-causing	82	34	51	71 - 131%	73 - 124%	34 - 107%	0.9484	pathogenic	correct
c.1000C>T	p.Arg334Trp	R334W	429	0.00302036	CF-causing	96	39	55	69 - 116%	53 - 124%	29 - 100%	0.6563	pathogenic	correct
c.1679G>C	p.Arg560Thr	R560T	343	0.00241488	CF-causing	101	93	70	77 - 127%	59 - 113%	30 - 100%	0.9846	pathogenic	correct
c.617T>G	p.Leu206Trp	L206W	333	0.00234448	CF-causing	68	20	20	90 - 136%	88 - 135%	52 - 115%	0.6236	pathogenic	correct
c.200C>T	p.Pro67Leu	P67L	239	0.00168267	CF-causing	59	33	47	92 - 124%	84 - 125%	33 - 107%	0.6516	pathogenic	correct
c.3302T>A	p.Met1101Lys	M1101K	238	0.00167563	CF-causing	107	68	60	99 - 112%	81 - 127%	26 - 94%	0.7987	pathogenic	correct
c.3196C>T	p.Arg1066Cys	R1066C	220	0.0015489	CF-causing	102	94	52	72 - 135%	52 - 125%	36 - 102%	0.9239	pathogenic	correct
c.1646G>A	p.Ser549Asn	S549N	203	0.00142922	CF-causing	97	80	58	80 - 135%	45 - 117%	35 - 101%	0.9503	pathogenic	correct
c.1040G>A	p.Arg347His	R347H	199	0.00140105	CF-causing	64	24	21	95 - 140%	86 - 130%	37 - 109%	0.8454	pathogenic	correct
c.2834C>T	p.Ser945Leu	S945L	167	0.00117576	CF-causing	75	40	45		63 - 114%	35 - 101%	0.8322	pathogenic	correct
c.1558G>T	p.Val520Phe	V520F	156	0.00109831	CF-causing	101	92	63	82 - 131%	55 - 116%	30 - 107%	0.8789	pathogenic	correct
c.443T>C	p.Ile148Thr	I148T	148	0.00104199	Non CF-causing	30	0	0	100 - 100%	100 - 100%	100 - 100%	0.1225	benign	correct
c.349C>T	p.Arg117Cys	R117C	146	0.00102791	CF-causing	64	24	16	84 - 122%	78 - 115%	44 - 111%	0.6159	pathogenic	correct
c.3752G>A	p.Ser1251Asn	S1251N	120	0.000844856	CF-causing	84	72	46	80 - 115%	68 - 107%	29 - 92%	0.9332	pathogenic	correct
c.2991G>C	p.Leu997Phe	L997F	110	0.000774452	Non CF-causing	30	0	0	100 - 100%	100 - 100%	100 - 100%	0.7409	pathogenic	incorrect
c.3705T>G	p.Ser1235Arg	S1235R	108	0.000760371	Non CF-causing	30	0	0	100 - 100%	100 - 100%	100 - 100%	0.1926	benign	correct
c.3731G>A	p.Gly1244Glu	G1244E	106	0.00074629	CF-causing	98	88	43		57 - 105%	25 - 108%	0.9886	pathogenic	correct
c.1055G>A	p.Arg352Gln	R352Q	101	0.000711087	CF-causing	84	41	49	81 - 113%	89 - 118%	31 - 114%	0.6256	pathogenic	correct
c.3197G>A	p.Arg1066His	R1066H	100	0.000704047	CF-causing	82	30	39	85 - 120%	48 - 114%	41 - 109%	0.7951	pathogenic	correct
c.3230T>C	p.Leu1077Pro	L1077P	96	0.000675885	CF-causing	99	85	41		78 - 108%	44 - 90%	0.9761	pathogenic	correct
c.3080T>C	p.Ile1027Thr	I1027T	94	0.000661804	Non CF-causing	30	0	0	100 - 100%	100 - 100%	100 - 100%	0.3126	benign	correct
c.1645A>C|c.1647T>G|c.1647T>A	p.Ser549Arg	S549R	93	0.000654764	CF-causing	100	82	46		55 - 111%	38 - 116%	0.9948	pathogenic	correct
c.1675G>A	p.Ala559Thr	A559T	91	0.000640683	CF-causing	97	93	62	83 - 109%	41 - 105%	44 - 92%	0.9317	pathogenic	correct
c.532G>A	p.Gly178Arg	G178R	87	0.000612521	CF-causing	101	75	62		66 - 114%	34 - 89%	0.7577	pathogenic	correct
c.1727G>C	p.Gly576Ala	G576A	74	0.000520995	Non CF-causing	30	0	0	100 - 100%	100 - 100%	100 - 100%	0.1868	benign	correct
c.224G>A	p.Arg75Gln	R75Q	71	0.000499873	Non CF-causing	30	0	0	100 - 100%	100 - 100%	100 - 100%	0.1994	benign	correct
c.2002C>T	p.Arg668Cys	R668C	68	0.000478752	Non CF-causing	30	0	0	100 - 100%	100 - 100%	100 - 100%	0.104	benign	correct
c.328G>C	p.Asp110His	D110H	65	0.00045763	CF-causing	66	19	15	97 - 117%	81 - 123%	66 - 97%	0.6356	pathogenic	correct
c.14C>T	p.Pro5Leu	P5L	60	0.000422428	Varying clinical consequence	68	9	55				0.7529	pathogenic	incorrect
c.1007T>A	p.Ile336Lys	I336K	55	0.000387226	CF-causing	102	31	41		81 - 111%	38 - 107%	0.9829	pathogenic	correct
c.3808G>A	p.Asp1270Asn	D1270N	55	0.000387226	Varying clinical consequence	57	34	21		86 - 123%	37 - 108%	0.5027	ambiguous	correct
c.1736A>G	p.Asp579Gly	D579G	53	0.000373145	Varying clinical consequence	74	31	29		63 - 116%	35 - 111%	0.9706	pathogenic	incorrect
c.1013C>T	p.Thr338Ile	T338I	52	0.000366104	CF-causing	78	17	6		107 - 119%		0.8347	pathogenic	correct
c.274G>A	p.Glu92Lys	E92K	49	0.000344983	CF-causing	89	44	46			38 - 85%	0.9443	pathogenic	correct
c.1705T>G	p.Tyr569Asp	Y569D	45	0.000316821	CF-causing	99	96	69				0.9964	pathogenic	correct
c.3194T>C	p.Leu1065Pro	L1065P	43	0.00030274	CF-causing	100	67	39			17 - 94%	0.9848	pathogenic	correct
c.695T>A	p.Val232Asp	V232D	41	0.000288659	CF-causing	79	14	28		92 - 116%	41 - 110%	0.885	pathogenic	correct
c.1400T>C	p.Leu467Pro	L467P	38	0.000267538	CF-causing	98	97	49	92 - 112%	47 - 132%	33 - 101%	0.9858	pathogenic	correct
c.220C>T	p.Arg74Trp	R74W	36	0.000253457	Varying clinical consequence	61	29	16		62 - 120%	74 - 126%	0.1405	benign	incorrect
c.3208C>T	p.Arg1070Trp	R1070W	36	0.000253457	Varying clinical consequence	49	34	19	90 - 107%	71 - 110%	52 - 107%	0.7213	pathogenic	incorrect
c.1673T>C	p.Leu558Ser	L558S	34	0.000239376	CF-causing	100	94	63		21 - 97%	37 - 118%	0.9666	pathogenic	correct
c.3154T>G	p.Phe1052Val	F1052V	34	0.000239376	Varying clinical consequence	47	24	0		76 - 108%		0.7786	pathogenic	incorrect
c.1687T>A	p.Tyr563Asn	Y563N	33	0.000232335	CF-causing	95	84	57		67 - 111%	50 - 95%	0.963	pathogenic	correct
c.3700A>G	p.Ile1234Val	I1234V	33	0.000232335	CF-causing	93	40	35			38 - 105	0.0772	benign	incorrect
c.613C>T	p.Pro205Ser	P205S	33	0.000232335	CF-causing	84	18	50		90 - 110%	57 - 100%	0.7814	pathogenic	correct
c.2780T>C	p.Leu927Pro	L927P	31	0.000218255	CF-causing	110	94	36				0.9259	pathogenic	correct
c.3873G>C	p.Gln1291His	Q1291H	30	0.000211214	Varying clinical consequence	58	18	71			61 - 119%	0.9749	pathogenic	incorrect
c.680T>G	p.Leu227Arg	L227R	29	0.000204174	CF-causing	100	89	42		63 - 103%		0.9673	pathogenic	correct
c.1367T>C	p.Val456Ala	V456A	27	0.000190093	CF-causing	69	17	33				0.6758	pathogenic	correct
c.1A>G	p.?	M1V	26	0.000183052	CF-causing	106	76	33			44 - 88%	0.1779	benign	incorrect
c.2260G>A	p.Val754Met	V754M	26	0.000183052	Non CF-causing	30	0	0	100 - 100%	100 - 100%	100 - 100%	0.0728	benign	correct
c.1721C>A	p.Pro574His	P574H	25	0.000176012	CF-causing	79	41	59				0.982	pathogenic	correct
c.1475C>T	p.Ser492Phe	S492F	24	0.000168971	CF-causing	78	46	40		91 - 131%	39 - 93%	0.6378	pathogenic	correct
c.1021T>C	p.Ser341Pro	S341P	23	0.000161931	CF-causing	97	38	50		67 - 98%	35 - 101%	0.9537	pathogenic	correct
c.3181G>C	p.Gly1061Arg	G1061R	23	0.000161931	CF-causing	88	67	55		67 - 98%	76 - 103%	0.9912	pathogenic	correct
c.91C>T	p.Arg31Cys	R31C	23	0.000161931	Non CF-causing	30	0	0	100 - 100%	100 - 100%	100 - 100%	0.1079	benign	correct
c.3737C>T	p.Thr1246Ile	T1246I	23	0.000161931	Varying clinical consequence	61	50	33		93 - 121%	68 - 104%	0.9803	pathogenic	incorrect
c.4046G>A	p.Gly1349Asp	G1349D	22	0.00015489	CF-causing	113	73	54				0.9801	pathogenic	correct
c.595C>T	p.His199Tyr	H199Y	22	0.00015489	CF-causing	98	95	41		39 - 101%		0.7924	pathogenic	correct
c.494T>C	p.Leu165Ser	L165S	21	0.00014785	CF-causing	91	33	79				0.9669	pathogenic	correct
c.3209G>A	p.Arg1070Gln	R1070Q	21	0.00014785	Varying clinical consequence	91	75	61				0.398	ambiguous	correct
c.1684G>A	p.Val562Ile	V562I	20	0.000140809	Non CF-causing	30	0	0	100 - 100%	100 - 100%	100 - 100%	0.074	benign	correct
c.2900T>C	p.Leu967Ser	L967S	20	0.000140809	Varying clinical consequence	42	18	15			37 - 103%	0.2327	benign	incorrect
c.1651G>A	p.Gly551Ser	G551S	19	0.000133769	CF-causing	77	36	55			29 - 126%	0.878	pathogenic	correct
c.4004T>C	p.Leu1335Pro	L1335P	19	0.000133769	CF-causing	82	61	40		83 - 144%	33 - 104%	0.8177	pathogenic	correct
c.1841A>G	p.Asp614Gly	D614G	17	0.000119688	Varying clinical consequence	61	27	17			49 - 102	0.4147	ambiguous	correct
c.1682C>A	p.Ala561Glu	A561E	16	0.000112647	CF-causing	98	80	62				0.9846	pathogenic	correct
c.293A>G	p.Gln98Arg	Q98R	16	0.000112647	CF-causing	77	33	58			28 - 90%	0.9376	pathogenic	correct
c.3485G>T	p.Arg1162Leu	R1162L	16	0.000112647	Non CF-causing	30	0	0	100 - 100%	100 - 100%	100 - 100%	0.8935	pathogenic	incorrect
c.3095A>G	p.Tyr1032Cys	Y1032C	16	0.000112647	Varying clinical consequence	57	27	17				0.2669	benign	incorrect
c.1001G>T	p.Arg334Leu	R334L	15	0.000105607	CF-causing	69	7	11				0.8846	pathogenic	correct
c.1505T>C	p.Ile502Thr	I502T	15	0.000105607	CF-causing	99	22	63				0.8924	pathogenic	correct
c.1679G>A	p.Arg560Lys	R560K	15	0.000105607	CF-causing	110	100	80		67 - 113%		0.7883	pathogenic	correct
c.3476C>T	p.Ser1159Phe	S1159F	14	9.85666e-05	CF-causing	75	83	60				0.933	pathogenic	correct
c.330C>A	p.Asp110Glu	D110E	14	9.85666e-05	Varying clinical consequence	67	8	17				0.7201	pathogenic	incorrect
c.3107C>A	p.Thr1036Asn	T1036N	13	9.15261e-05	CF-causing	88	73	36				0.7714	pathogenic	correct
c.377G>A	p.Gly126D	G126D	13	9.15261e-05	CF-causing	90	27	0				0.9772	pathogenic	correct
c.2249C>T	p.Pro750Leu	P750L	13	9.15261e-05	Varying clinical consequence	49	23	11				0.2477	benign	incorrect
c.2930C>T	p.Ser977Phe	S977F	13	9.15261e-05	Varying clinical consequence	54	23	27			35 - 91%	0.7349	pathogenic	incorrect
c.2908G>C	p.Gly970Arg	G970R	12	8.44856e-05	CF-causing	101	83	56				0.6568	pathogenic	correct
c.3160C>G	p.His1054Asp	H1054D	12	8.44856e-05	CF-causing	83	42	44				0.9454	pathogenic	correct
c.3806T>A	p.Ile1269Asn	I1269N	12	8.44856e-05	CF-causing	94	58	100				0.9156	pathogenic	correct
c.1882G>C|c.1882G>A	p.Gly628Arg	G628R	11	7.74452e-05	CF-causing	96	36	27				0.877	pathogenic	correct
c.3292T>C	p.Trp1098Arg	W1098R	11	7.74452e-05	CF-causing	96	70	50				0.9798	pathogenic	correct
c.509G>A	p.Arg170His	R170H	11	7.74452e-05	Non CF-causing	30	0	0	100 - 100%	100 - 100%	100 - 100%	0.1611	benign	correct
c.3222T>A|c.3220T>C|c.3222T>G	p.Phe1074Leu	F1074L	11	7.74452e-05	Varying clinical consequence	45	20	13				0.9698	pathogenic	incorrect
c.169T>G	p.Trp57Gly	W57G	10	7.04047e-05	CF-causing	88	89	43				0.956	pathogenic	correct
c.1826A>G	p.His609Arg	H609R	10	7.04047e-05	CF-causing	83	33	50				0.7838	pathogenic	correct
c.2909G>A	p.Gly970Asp	G970D	10	7.04047e-05	CF-causing	94	10	44				0.7638	pathogenic	correct
c.3763T>C	p.Ser1255Pro	S1255P	10	7.04047e-05	CF-causing	78	89	67				0.7872	pathogenic	correct
c.933C>G|c.933C>A	p.Phe311Leu	F311L	10	7.04047e-05	CF-causing	78	30	50			75 - 98%	0.9751	pathogenic	correct
c.3205G>A	p.Gly1069Arg	G1069R	10	7.04047e-05	Varying clinical consequence	56	67	13				0.3115	benign	incorrect
c.3475T>C	p.Ser1159Pro	S1159P	9	6.33642e-05	CF-causing	88	25	75				0.801	pathogenic	correct
c.416A>G	p.His139Arg	H139R	9	6.33642e-05	CF-causing	103	57	100				0.903	pathogenic	correct
c.2421A>G	p.Ile807Met	I807M	9	6.33642e-05	Non CF-causing	30	0	0	100 - 100%	100 - 100%	100 - 100%	0.1612	benign	correct
c.2506G>T	p.Asp836Tyr	D836Y	9	6.33642e-05	Non CF-causing	30	0	0	100 - 100%	100 - 100%	100 - 100%	0.1673	benign	correct
c.3158C>T	p.Thr1053Ile	T1053I	9	6.33642e-05	Non CF-causing	30	0	0	100 - 100%	100 - 100%	100 - 100%	0.3548	ambiguous	incorrect
c.3872A>G	p.Gln1291Arg	Q1291R	9	6.33642e-05	Varying clinical consequence	57	0	25				0.7929	pathogenic	incorrect
c.3017C>A	p.Ala1006Glu	A1006E	8	5.63237e-05	CF-causing	79	43	50				0.7961	pathogenic	correct
c.346G>A	p.Glu116Lys	E116K	8	5.63237e-05	CF-causing	84	67	25				0.8451	pathogenic	correct
c.1408G>A	p.Val470Met	V470M	8	5.63237e-05	Non CF-causing	30	0	0	100 - 100%	100 - 100%	100 - 100%	0.0489	benign	correct
c.1523T>G	p.Phe508Cys	F508C	8	5.63237e-05	Non CF-causing	30	0	0	100 - 100%	100 - 100%	100 - 100%	0.8735	pathogenic	incorrect
c.1001G>A	p.Arg334Gln	R334Q	8	5.63237e-05	Varying clinical consequence	56						0.3929	ambiguous	correct
c.1327G>T	p.Asp443Tyr	D443Y	8	5.63237e-05	Varying clinical consequence	52	33	100				0.1601	benign	incorrect
c.1865G>A	p.Gly622Asp	G622D	8	5.63237e-05	Varying clinical consequence	52	25	13				0.8162	pathogenic	incorrect
c.349C>G	p.Arg117Gly	R117G	8	5.63237e-05	Varying clinical consequence	46	13					0.6851	pathogenic	incorrect
c.350G>T	p.Arg117Leu	R117L	8	5.63237e-05	Varying clinical consequence	79	13	50				0.6843	pathogenic	incorrect
c.1037T>C	p.Leu346Pro	L346P	7	4.92833e-05	CF-causing	76	43					0.9915	pathogenic	correct
c.1538A>G	p.Asp513Gly	D513G	7	4.92833e-05	CF-causing	70						0.8753	pathogenic	correct
c.1687T>G	p.Tyr563Asp	Y563D	7	4.92833e-05	CF-causing	87	100	100				0.9955	pathogenic	correct
c.178G>A	p.Glu60Lys	E60K	7	4.92833e-05	CF-causing	91	50	60				0.9595	pathogenic	correct
c.296C>T	p.Pro99Leu	P99L	7	4.92833e-05	CF-causing	87	29	40				0.9651	pathogenic	correct
c.3353C>T	p.Ser1118Phe	S1118F	7	4.92833e-05	CF-causing	67						0.9112	pathogenic	correct
c.3745G>A	p.Gly1249Arg	G1249R	7	4.92833e-05	CF-causing	86	57	33				0.9533	pathogenic	correct
c.3848G>T	p.Arg1283Met	R1283M	7	4.92833e-05	CF-causing	78	29	60				0.9709	pathogenic	correct
c.4124A>C	p.His1375Pro	H1375P	7	4.92833e-05	CF-causing	87	43	40				0.6197	pathogenic	correct
c.571T>G	p.Phe191Val	F191V	7	4.92833e-05	CF-causing	57	33	33				0.5931	pathogenic	correct
c.958T>G	p.Leu320Val	L320V	7	4.92833e-05	Non CF-causing	30	0	0	100 - 100%	100 - 100%	100 - 100%	0.1641	benign	correct
c.1724T>A	p.Phe575Tyr	F575Y	7	4.92833e-05	Varying clinical consequence	46	57	33			48 - 106%	0.771	pathogenic	incorrect
c.2797A>G	p.Arg933Gly	R933G	7	4.92833e-05	Varying clinical consequence	44	29	67				0.956	pathogenic	incorrect
c.3297C>A	p.Phe1099Leu	F1099L	7	4.92833e-05	Varying clinical consequence	74	20					0.9789	pathogenic	incorrect
c.794T>G	p.Met265Arg	M265R	7	4.92833e-05	Varying clinical consequence	49	83	25				0.681	pathogenic	incorrect
c.1546A>G	p.Arg516Gly	R516G	6	4.22428e-05	CF-causing	99	60	80				0.9156	pathogenic	correct
c.1680A>C	p.Arg560Ser	R560S	6	4.22428e-05	CF-causing	101	100	100				0.9892	pathogenic	correct
c.1837G>A	p.Ala613Thr	A613T	6	4.22428e-05	CF-causing	93	20	25				0.3927	ambiguous	incorrect
c.445G>A	p.Gly149Arg	G149R	6	4.22428e-05	CF-causing	93	100	50				0.9869	pathogenic	correct
c.1054C>T	p.Arg352Trp	R352W	6	4.22428e-05	Varying clinical consequence	55		75				0.8098	pathogenic	incorrect
c.1763A>T	p.Glu588Val	E588V	6	4.22428e-05	Varying clinical consequence	77	50					0.3416	ambiguous	correct
c.3458T>A	p.Val1153Glu	V1153E	6	4.22428e-05	Varying clinical consequence	40						0.8795	pathogenic	incorrect
c.1420G>A	p.Glu474Lys	E474K	5	3.52023e-05	CF-causing							0.9308	pathogenic	correct
c.166G>A	p.Glu56Lys	E56K	5	3.52023e-05	CF-causing							0.8802	pathogenic	correct
c.1801A>T	p.Ile601Phe	I601F	5	3.52023e-05	CF-causing							0.4904	ambiguous	incorrect
c.271G>A	p.Gly91Arg	G91R	5	3.52023e-05	CF-causing							0.9474	pathogenic	correct
c.350G>C	p.Arg117Pro	R117P	5	3.52023e-05	CF-causing							0.9687	pathogenic	correct
c.4097T>A	p.Ile1366Asn	I1366N	5	3.52023e-05	CF-causing							0.9528	pathogenic	correct
c.577G>A	p.Glu193Lys	E193K	5	3.52023e-05	CF-causing							0.684	pathogenic	correct
c.1853T>C	p.Ile618Thr	I618T	5	3.52023e-05	Varying clinical consequence							0.9243	pathogenic	incorrect
c.3047T>C	p.Phe1016Ser	F1016S	5	3.52023e-05	Varying clinical consequence	99	83	33				0.5117	ambiguous	correct
c.4439T>C	p.Leu1480Pro	L1480P	5	3.52023e-05	Varying clinical consequence							0.8038	pathogenic	incorrect
c.709C>G	p.Gln237Glu	Q237E	5	3.52023e-05	Varying clinical consequence							0.457	ambiguous	correct
c.772A>G	p.Arg258Gly	R258G	5	3.52023e-05	Varying clinical consequence							0.9409	pathogenic	incorrect
c.1358T>C	p.Leu453Ser	L453S	4	2.81619e-05	CF-causing							0.8487	pathogenic	correct
c.1366G>T	p.Val456Phe	V456F	4	2.81619e-05	CF-causing							0.5745	pathogenic	correct
c.137C>A	p.Ala46Asp	A46D	4	2.81619e-05	CF-causing							0.9842	pathogenic	correct
c.305T>G	p.Leu102Arg	L102R	4	2.81619e-05	CF-causing							0.952	pathogenic	correct
c.3254A>C	p.His1085Pro	H1085P	4	2.81619e-05	CF-causing							0.9469	pathogenic	correct
c.3294G>C|c.3294G>T	p.Trp1098Cys	W1098C	4	2.81619e-05	CF-causing							0.8684	pathogenic	correct
c.3302T>G	p.Met1101Arg	M1101R	4	2.81619e-05	CF-causing							0.7663	pathogenic	correct
c.3971T>C	p.Leu1324Pro	L1324P	4	2.81619e-05	CF-causing							0.996	pathogenic	correct
c.44T>C	p.Leu15Pro	L15P	4	2.81619e-05	CF-causing							0.7627	pathogenic	correct
c.481T>G	p.Tyr161Asp	Y161D	4	2.81619e-05	CF-causing							0.9903	pathogenic	correct
c.1076A>G	p.Gln359Arg	Q359R	4	2.81619e-05	Varying clinical consequence							0.5102	ambiguous	correct
c.358G>A	p.Ala120Thr	A120T	4	2.81619e-05	Varying clinical consequence							0.5077	ambiguous	correct
c.581G>T	p.Gly194Val	G194V	4	2.81619e-05	Varying clinical consequence							0.6701	pathogenic	incorrect
c.2936A>T	p.Asp979Val	D979V	3	2.11214e-05	CF-causing							0.9887	pathogenic	correct
c.3719T>G	p.Val1240Gly	V1240G	3	2.11214e-05	CF-causing							0.5637	ambiguous	incorrect
c.38C>T	p.Ser13Phe	S13F	3	2.11214e-05	CF-causing							0.7624	pathogenic	correct
c.575A>G	p.Asp192Gly	D192G	3	2.11214e-05	CF-causing							0.8915	pathogenic	correct
c.580G>A	p.Gly194Arg	G194R	3	2.11214e-05	CF-causing							0.9755	pathogenic	correct
c.79G>A	p.Gly27Arg	G27R	3	2.11214e-05	CF-causing							0.9823	pathogenic	correct
c.941G>A	p.Gly314Glu	G314E	3	2.11214e-05	Varying clinical consequence							0.9849	pathogenic	incorrect
c.1A>C	p.Met1?	M1L	2	1.40809e-05	CF-causing							0.2572	benign	incorrect
c.2T>A	p.Met1?	M1K	1	7.04047e-06	CF-causing							0.7547	pathogenic	correct
c.92G>T	p.Arg31Leu	R31L	7	4.92833e-05	Unknown significance	37		17				0.1732	benign	NA
c.601G>A	p.Val201Met	V201M	11	7.74452e-05	Unknown significance	50	23	22				0.356	ambiguous	NA
c.1046C>T	p.Ala349Val	A349V	11	7.74452e-05	Unknown significance	28	11	0				0.2613	benign	NA
c.2735C>T	p.Ser912Leu	S912L	7	4.92833e-05	Unknown significance	60	57	50				0.1245	benign	NA
c.2770G>A	p.Asp924Asn	D924N	5	3.52023e-05	Unknown significance							0.8339	pathogenic	NA
c.2855T>C	p.Met952Thr	M952T	5	3.52023e-05	Unknown significance							0.8465	pathogenic	NA
c.3041A>G	p.Tyr1014Cys	Y1014C	6	4.22428e-05	Unknown significance	51						0.3736	ambiguous	NA

### Sheet: Legend
CFTR2.org data annotated including variant name, "legacy name" e.g. protein change/variant named, allele information, and determination (diagnosis of CF). Additionally annotated for each variant is clinical outcome data including sweat chloride level (mEq/L), pancreatic insufficiency rate (in percent), pseudomonas infection rate (in percent), and lung function data (in FEV) for persons with CF un…
