## Supplemental Table 4 for "Benchmarking AlphaMissense Pathogenicity Predictions Against Cystic Fibrosis Variants"

### Sheet: Sheet1
AlphaMissense			DMS DATA
Variant	Alpha Missense Score	Alpha Missense Prediction	basal	basal std	VX-661	VX-661 std	VX-445	VX-445 std	VX-661 + VX-445	VX-661 + VX-445 std
P5L	0.7529	pathogenic	286	22	946	54	2097	60	3542	65
R31C	0.1079	benign	697	29	2093	103	1908	83	3149	71
W57G	0.956	pathogenic	187	32	323	30	281	36	368	45
P67L	0.6516	pathogenic	186	28	894	34	324	44	1418	84
R74W	0.1405	benign	671	15	2080	38	1553	88	2850	68
R75Q	0.1994	benign	952	39	3165	95	1826	32	3753	49
G85E	0.9881	pathogenic	182	34	323	24	273	33	364	45
E92K	0.9443	pathogenic	193	30	333	35	295	33	420	59
Q98R	0.9376	pathogenic	208	32	1077	38	406	34	1613	15
D110H	0.6356	pathogenic	1352	43	3350	82	2203	60	3910	40
D110Y	0.6153	pathogenic	615	30	2253	105	1388	82	3162	44
D110E	0.7201	pathogenic	1745	65	3777	155	2880	78	4353	32
R117C	0.6159	pathogenic	1068	48	2684	106	2032	84	3461	37
R117H	0.2985	benign	1353	36	3035	59	2314	70	3609	52
G126D	0.9772	pathogenic	453	9	1631	58	1243	86	2698	186
I148T	0.1225	benign	1399	56	3398	105	2353	42	3920	26
L165S	0.9669	pathogenic	188	32	352	22	815	51	2140	55
G178R	0.7577	pathogenic	1301	33	3044	141	2401	82	3823	24
H199Y	0.7924	pathogenic	197	29	344	32	306	32	407	40
V201M	0.356	ambiguous	639	26	2793	125	1645	84	3516	23
P205S	0.7814	pathogenic	178	28	341	22	307	37	500	48
L206W	0.6236	pathogenic	187	29	624	26	463	15	1156	25
L227R	0.9673	pathogenic	189	27	335	30	286	40	386	52
V232D	0.885	pathogenic	196	28	446	27	379	42	943	143
F311L	0.9751	pathogenic	1550	45	3220	60	2774	83	4065	84
R334W	0.6563	pathogenic	1869	77	3794	141	2979	88	4264	39
R334L	0.8846	pathogenic	223	28	517	13	565	32	1028	58
I336K	0.9829	pathogenic	194	29	433	22	365	32	819	11
T338I	0.8347	pathogenic	1521	19	3291	91	2626	21	3958	109
S341P	0.9537	pathogenic	418	18	1572	102	1278	60	2711	30
R347H	0.8454	pathogenic	1976	100	3902	232	3325	202	4686	109
R347P	0.9925	pathogenic	261	16	942	63	991	114	2099	132
A349V	0.2613	benign	1307	48	3306	86	2304	79	3884	25
R352Q	0.6256	pathogenic	1845	71	3566	102	3056	109	4170	23
T360K	0.6469	pathogenic	402	4	1392	99	1544	101	2722	64
A455E	0.9484	pathogenic	192	30	350	19	308	30	474	62
V456A	0.6758	pathogenic	190	31	326	23	299	28	480	57
L467P	0.9858	pathogenic	199	22	342	17	292	28	407	45
I502T	0.8924	pathogenic	185	27	319	30	279	28	426	50
V520F	0.8789	pathogenic	188	28	327	30	281	37	377	53
S549N	0.9503	pathogenic	1739	69	3641	124	2916	88	4264	24
S549R	0.9948	pathogenic	450	19	1080	85	860	61	1660	31
G551S	0.878	pathogenic	2018	85	4142	145	3351	114	4857	65
G551D	0.9897	pathogenic	1886	71	3907	136	3169	116	4627	30
L558S	0.9666	pathogenic	180	24	310	20	264	33	356	58
A559T	0.9317	pathogenic	179	29	326	26	268	29	380	50
R560K	0.7883	pathogenic	181	29	315	25	274	28	379	44
R560T	0.9846	pathogenic	182	25	323	25	281	35	372	56
A561E	0.9846	pathogenic	199	30	348	26	300	32	401	54
V562I	0.074	benign	1319	69	2811	70	2263	76	3570	58
Y563N	0.963	pathogenic	187	22	326	26	277	29	375	54
Y569D	0.9964	pathogenic	185	30	318	27	281	37	384	47
P574H	0.982	pathogenic	198	30	372	18	357	29	748	36
G576A	0.1868	benign	1852	62	3699	148	2995	83	4217	63
D579G	0.9706	pathogenic	449	14	1119	71	852	48	1644	11
H609R	0.7838	pathogenic	185	28	332	18	289	33	432	44
D614G	0.4147	ambiguous	202	32	393	35	340	35	604	35
G628R	0.877	pathogenic	193	30	356	31	316	24	483	51
R668C	0.104	benign	1537	49	3218	111	2588	93	3884	11
P750L	0.2477	benign	402	7	1149	30	1046	71	2010	144
V754M	0.0728	benign	1784	72	3593	126	2895	75	4280	53
L927P	0.9259	pathogenic	780	57	1841	167	1385	134	2374	147
S945L	0.8322	pathogenic	319	6	981	101	1187	49	2218	55
L967S	0.2327	benign	924	20	2064	26	1767	32	2716	159
G970R	0.6568	pathogenic	1890	90	3739	162	2994	103	4303	40
G970D	0.7638	pathogenic	1555	70	3140	150	2496	111	3737	32
S977F	0.7349	pathogenic	1513	57	3205	83	2774	64	4083	29
L997F	0.7409	pathogenic	1647	57	3467	145	2945	121	4366	37
I1027T	0.3126	benign	1358	44	2947	71	2339	2	3548	23
Y1032C	0.2669	benign	252	27	772	40	1818	36	2972	20
T1036N	0.7714	pathogenic	192	32	430	24	1057	70	2423	22
F1052V	0.7786	pathogenic	1677	59	3507	124	2855	143	4164	74
H1054D	0.9454	pathogenic	196	30	481	24	1230	86	2936	22
G1061R	0.9912	pathogenic	201	24	360	36	454	20	1175	39
L1065P	0.9848	pathogenic	194	30	335	19	329	31	656	34
R1066C	0.9239	pathogenic	185	24	317	28	283	30	397	49
R1066H	0.7951	pathogenic	202	25	439	31	989	48	2396	82
G1069R	0.3115	benign	1677	55	3476	118	2768	65	4141	23
R1070W	0.7213	pathogenic	494	34	1588	128	1451	75	2891	29
R1070Q	0.398	ambiguous	1896	76	3750	102	3012	65	4344	50
F1074L	0.9698	pathogenic	443	5	1710	98	1843	74	3405	30
L1077P	0.9761	pathogenic	187	24	345	29	536	24	1774	69
W1098R	0.9798	pathogenic	201	29	400	25	301	38	410	45
M1101K	0.7987	pathogenic	205	24	377	26	314	42	474	34
D1152H	0.8597	pathogenic	1542	28	3243	123	2536	163	3747	64
L1156F	0.3913	ambiguous	1647	59	3454	109	2802	103	4183	50
S1159F	0.933	pathogenic	1016	40	2483	106	2120	26	3395	41
R1162L	0.8935	pathogenic	1093	35	2519	73	2119	44	3163	113
I1234V	0.0772	benign	1716	55	3500	127	2870	81	4242	68
S1235R	0.1926	benign	1755	46	3597	90	2884	66	4293	24
G1244E	0.9886	pathogenic	1807	68	3738	114	3015	114	4455	65
T1246I	0.9803	pathogenic	1724	62	3626	127	2902	88	4280	77
S1251N	0.9332	pathogenic	1800	61	3680	140	2914	115	4312	43
S1255P	0.7872	pathogenic	1594	72	3331	97	2643	114	3859	54
I1269N	0.9156	pathogenic	651	42	1459	77	1148	28	1615	28
D1270N	0.5027	ambiguous	1585	72	3314	170	2609	61	3851	45
Q1291H	0.9749	pathogenic	1648	58	3450	83	2826	103	4130	46
N1303K	0.9907	pathogenic	246	19	478	23	408	41	547	44
L1335P	0.8177	pathogenic	235	22	428	23	381	36	509	49
G1349D	0.9801	pathogenic	1543	53	3277	24	2640	86	3893	114
